# Disentangling the Innate Immune Responses of Intestinal Epithelial Cells and Lamina Propria Cells to *Salmonella* Typhimurium Infection in Chickens

**DOI:** 10.1101/2023.07.14.548977

**Authors:** Kate Sutton, Tessa Nash, Samantha Sives, Dominika Borowska, Jordan Mitchell, Prerna Vohra, Mark P. Stevens, Lonneke Vervelde

## Abstract

*Salmonella enterica* serovar Typhimurium (STm) is a major foodborne pathogen and poultry are a key reservoir of human infections. To understand the host responses to early stages of *Salmonella* infection in poultry, we infected 2D and 3D enteroids, the latter of which contains leukocytes, neurons, and mesenchymal cells that are characteristic of the lamina propria. We infected these enteroids with wild-type (WT STm), a non-invasive mutant lacking the *prgH* gene (*ΔprgH* STm), or treated them with STm lipopolysaccharide (LPS) and analysed the expression of innate immune related genes by qPCR at 4 and 8 h. The localisation of ZO-1 expression was disrupted in WT STm infected enteroids but not *ΔprgH* STm or LPS treated enteroids, suggesting a loss of barrier integrity. The innate immune response to LPS was more pronounced in 2D enteroids compared to 3D enteroids and by 8 hpi, the response in 3D enteroids was almost negligible. However, when STm adhered to or invaded the enteroids, both 2D and 3D enteroids exhibited an upregulation of inflammatory responses. The presence of lamina propria cells in 3D enteroids resulted in the unique expression of genes associated with immune functions involved in regulating inflammation. Moreover, 2D and 3D enteroids showed temporal differences in response to bacterial invasion or adherence. At 8 hpi, innate responses in 3D but not 2D enteroids continued to increase after infection with WT STm, whereas the responses to the non-invasive strain decreased at 8 hpi in both 2D and 3D enteroids. In conclusion, STm infection of chicken enteroids recapitulated several observations from *in vivo* studies of *Salmonella*-infected chickens, including altered epithelial barrier integrity based on ZO-1 expression and inflammatory responses. Our findings provide evidence that *Salmonella*-infected enteroids serve as effective models for investigating host-pathogen interactions and exploring the molecular mechanisms of microbial virulence although the 3D model mimics the host more accurately due to the presence of a lamina propria.
