## Supplementary File 1 for "Disentangling the Innate Immune Responses of Intestinal Epithelial Cells and Lamina Propria Cells to *Salmonella* Typhimurium Infection in Chickens"

### Sheet: Gene names_accession numbers
S1 Table. Primers, alignment site and amplicon length for qPCR detection of transcripts of genes of interest using the Fluidigm 96.96 Dynamic Array in BioMark System
Gene	Accession number	Forward	Reverse	exon-intron	amplicon length (bp)
ADAMTSL2	ENSGALT00000004669	GGAAACGCTCATCTGGGCTAT	TTTTTTCCGTTCCACTATCTGGAT	fwd 6-7 ex	81
ABCG2	ENSGALT00000009304	GGAGTAAGGTGCTCTGGTGAAGA	TCTCCCACATTGCCATGTTAGT	fwd 13-14 ex	73
ATF3	XM_004935334.1(X1) XM_419429.4 (X2)	CATGAAAACGGAGTTTTCTCCTG	GTCTCCAGCTTTTCTGATTCTTTCTG	fwd 1-2 ex	141
BATF3	XM_004935335.1; XM_419428.4	GGACAAACTTCACGAGGAATATGAAT	CCTTGGTATGGTCACAAAGTTCAT	fwd 1-2 ex	169
BCL2A1	ENSGALG00000006511	ACCATATTTACTTTTGGAGGTCTTCTCA	ACCGTTTTCCCAGCCACC	fwd 1-2 ex	159
C3ORF52	XM_004938298.1 (x4); XM_416636.4 (x3); XM_004938299.1 (x5)	GCAACGAGCAAGGAGAGAGATC	AGAGCTAGACTGATGAGAATGACCAG	fwd 1-2 ex	128
CCL19	XM_424980.4	TGAGATGTGTCCTGCATGTGTATG	GCCATGGGATGGGCTTCT	not ex-in	80
CCL4 (CCLi3)	NM_204720	CTCTGCCCCAGTGGGACC	GACTTCGCGCTCCTTCTTTGT	fwd 1-2 ex	151
CCL5 (CCLi4; ah294)	NM_001045832.1	CTCCGTTTGGGGCTGATACA	TGCTGCCTGTGGGCATTT	rev 2-3 ex	113
CD200	ENSGALT00000046220	GCATCAGGCTCTGTGCAGG	GTTGTCTTCAGCCCCATCCAT	fwd 1-2 ex	144
CD200L	ENSGALT00000030421	GGAGACAACTGCAGAAACACAGAG	GAAGATCCTGGTGTCTGCCTCT	fwd 4-5 ex	148
CD40	ENSGALT00000039105 NM_204665.2	AAAACTGAGCCATGCCACTTCT	CCGGCTTGACTCACAGATCAC	fwd 1-2 ex	102
CD72	ENSGALT00000003752	GCATGTCTGTCTGAACGGAGACT	AAGATGCACTTGCCATGGTAGA	fwd 4-5 ex	66
CD80	NM_001079739	CCCTCTTTGTTACCGCTGACTT	CACACGTTCGTCGTTGAGGA	fwd 1-2 ex	152
CD83	XM_418929.3	ACCTGAGTGGCATCATCACATTAA	CACGTACAGGTAAAGAAGATGAGCAG	rev 3-4 ex	142
CSF1	NM_001193295.1	TCGTCTGCAGCATCCATGAG	GTGCCGCTCGGTGATGAT	not ex-in	65
CXCL13L2	XM_420474.4 (X3); XM_004941025.1 (X5); XM_004941024.1 (X4); ENSGALT00000016832	CCAACGGCAACCTGAACTG	CATATTTCCGCAAGGGAATGA	not ex-in	66
CXCLi1	ENSGALT00000019072; NM_205018	AAGAGATCATCCTCACCCTGAAGA	GCTTCTTTTTTGCTGACATCCG	fwd 2-3 ex	115
CXORF21	ENSGALG00000016286	CGCAGATATCACGAGAGAGGAA	TGCAAGAAGCGGCTGATG	one exon gene	70
DTX2	XM_415763.4	AATGGAGTCAGTGCTCTAAACCTCC	CCTCATCCACAGGAGTACCCTTC	fwd 2-3 ex	138
EAF2	NM_001006525.1	AGGAGACCTTGAAGTTGGCA	GTGGAGTCGAGCCCTCAATA	not ex-in	71
EDN1	XM_418943.4	CGTGTATTTCTGCCACCTGGAT	AGGGCCTCCAAGACCATAGG	not ex-in	76
EGR1	ENSGALG00000007669	CCTTGCGGCAGACACTTTTC	CTACCATTTGGGGCTGGCT	fwd 1-2 ex	141
ETS2	NM_205312.1	GGAATGCTCAAGCGGCAA	TTCACAGTTGTTGGACTCGTAAGAAG	fwd 1-2 ex	150
G0S2	ENSGALG00000023933 NM_001190924.3	GAAGGGAATATAGAGGAGGAGAAGAGA	CTCCCGCTTCCGAGGAA	one exon gene	69
GCH1	NM_205223.1	GACTACAAGTCCAGGAACGCCT	TACCCCACGCATTACCATACAC	not ex-in	122
GLUL	NM_205493.1	GCCAGTCTGCAGACACAAATCT	GCCAGCCAAACGGATGAC	fwd 2-3 ex	132
HPS5	XM_004941433.1 (X4); XM_421011.4 (X3); ENSGALT00000010127	TCTGTATCTGCTTCGTGTTGCTCT	GCGCCTCCAGCTGCAT	fwd 1-2 ex	100
IFIT5	XM_421662.3	ATGAGTACCATTTCCAAGAATTCCTT	CAATCTGATCCTCTATTGATTCTTCCA	fwd 1-2 ex	127
IL10RA	NM_001039597.1	CACAAAATCTATGGCACCAACAG	GTGCCCGTGGATCTTCATG	fwd 1-2 ex	66
IL12B	NM_213571.1	TGGGCAAATGATACGGTCAA	CAGAGTAGTTCTTTGCCTCACATTTT	not ex-in	83
IL13RA2	ENSGALT00000032399	CTGCAAGGGAAACTGGAATCC	CGTGTGCTCCAGACCCTCATA	fwd 2-3 ex	150
IL17REL	XM_001232492.3 (X1); XM_004937501.1 (X2)	CTTTGCATTGAGGGTTGGCT	TTCCCAAGCTAGGGTTTGTGTC	fwd 7-8 ex	129
IL18	ENSGALG00000007874	GTGAAATCTGGCAGTGGAATGTACT	CATGCTCTTTCTCACAACACATGTAG	fwd 2-3 ex	133
IL1B	ENSGALG00000000534	CAGCAGCCTCAGCGAAGAG	CTGTGGTGTGCTCAGAATCCA	fwd 1-2 ex	86
IL1R2	XM_416914.4	CCAAGAATCTGGGCAAAAGG	CTGGTACAGATATACACTCCTGAGTCTTC	rev 6-7 ex	69
IL4I1	ENSGALG00000000081	GCCCTGCAGTCGGCTGT	CGAGTCCTCGTTCAGCAAATCT	fwd 3-4 ex	155
IL6	ENSGALG00000010915	GCTTCGACGAGGAGAAATGC	TGAATTCCAGGTAGGTCTGAAAGG	fwd 2-3 ex	72
IL8 (IL8L2; CXCLi2)	ENSGALG00000026098	CTGTCGCAAGGTAGGACGCT	GCTATGATTTCAACATTCTTGCAGTG	fwd 1-2 ex	149
IRAK2	NM_001030605.1	TGGAAGAGGTTGCCATTGATT	TGTTTCCATAATTTCCAGTACCTCTGT	rev 2-3 ex	95
IRF1	NM_205415.1	GATCTGGATCAACAAGGATAAGATGATAT	ACTTTATATCTTCCTGTATGGATGGCC	fwd 1-2 ex	129
IRF9	ENSGALG00000030291	GGGATGCAGAGAAGGATGAGAA	GCTCTCCTCGGCCACATG	fwd 2-3 ex	83
IRF7	ENSGALG00000014297	GCCTGAAGAAGTGCAAGGTCTT	TGCAAAACACCCTGAAGTCG	not ex-in	123
IRG1	ENSGALG00000016919	AGTGGCTGTGCACTCAATGG	CACATTGAAAGCTAAGAGCAGGTC	fwd 2-3 ex	151
JUN (AP1)	NM_001031289.1	CGAGCCCCCGGTGTATG	TTGTAGTTGGGTGCAGAGTTGAG	one exon gene	69
LYG2	ENSGALT00000027062; XM_416896.4	GTTTAATGCAGGTTGACAAACGG	TGCTGTTCCTTACTCCATGTTGG	fwd 2-3 ex	142
LYZ	NM_205281.1	TACAGCCTGGGAAACTGGGT	TTCCTGGAGCCTGGGGTC	fwd 1-2 ex	155
MADPRT	NM_001033646.1 aka ART1L2	ATAAAGGAGGTGGCGATGGA	GTGGATGCAGCCCTGGTACT	one exon gene	66
MAFA	NM_205025.1	GCAGAACAGGAGGACCTTGAAG	TCTGCTGGACCCGCTTGTAG	one exon gene	68
MAFF	ENSGALT00000020063	AGCAGAAGATGGAGCTGGAATG	CTGCAGGGCCTCGTACTTG	fwd 1-2 ex	150
MAS-related 7-transmembrane protein	ENSGALT00000035899	TCTCCCCACCGATGCTAGTG	GGCTAAACCAGAGAGAATGAGGAT	one exon gene	77
MYD88	NM_001030962.1	GGCAGCGTGGAGGAGGA	TCCATGCCCATACGGATCAT	fwd 1-2 ex	150
MYO10L	ENSGALT00000018214	GGGAGACCTGCACGAAGCT	GCCAATGTTGGTGTAGATGTTACC	rev 1-2 ex	79
NDNF	ENSGALT00000019508; XM_004941227.1; XM_004941228.1; XM_004941225.1; XM_420627.4; XM_004941226.1	CACCCTGTGATGCTCCCCT	GTTCTCCTGAACCTTCTCCACTG	rev 2-3 ex	81
NFKB2	ENSGALT00000009068	TGAGGTGCGGTTCTATGAGGAT	GGACGGTCAATTTTGGGCTT	not ex-in	132
NFKBIZ	NM_001006254	GGAGCTCATCCGTCTCTTCTTG	GTTGCCATTGTAAGCCTTTGC	rev 9-10 ex	74
NLRC5	XM_003641889	AGAGCCCTGGGTATGTAAGTTGAG	TTGCATATCATGATCGCAGTGA	rev 6-7 ex	90
NOS2	NM_204961.1	CAGCGGAAGGAGACAAACAGAG	AACTCTTCCAGGACCTCCAGG	not ex-in	109
NR4A3	XM_419081.4	CCAGCTTCAGCACCTTCATG	GAGGCGGATTGCATTTGG	not ex-in	82
PFKFB3	XM_004937473.1 (x11); XM_416472.4 (x7); XM_004937470.1 (x8); XM_004937472.1 (x10); XM_004937471.1 (x9)	AACAAAAGTTTTCAATGTAGGGGAGT	CATCCCTCAGGGCAGCC	fwd 1-2 ex	134
PKD2L1	ENSGALT00000009261	GTTCTGAGGTTAGTGGTTGAGTTTCC	CGTATAAGCTTGACTGTCCGGATT	fwd 5-6 ex	80
PLK3	ENSGALG00000010129	AAGGCCAAGAAGGGCTCTCT	CGGCAGATGGACGTCTTCA	fwd 7-8 ex	80
polyketide synthase PksM-like	ENSGALT00000042716	TGACACTGCTTGTTCATCATTTCTT	GCCTCACAGTCTCCTGATTTAATTG	rev 4-5 ex	75
PPARG	NM_001001460.1	TTTCAAGCATTTCTTCACCACACT	TGATTGCACTTTGGCAATCCT	fwd 1-2 ex	111
PRSS23H	ENSGALT00000009229	TGGATCCGGAGCCTCAAC	GGTCTGCGCAGCTCCAAA	one exon gene	65
PTGS2	NM_001167718.1; ENSGALT00000008125; ENSGALT00000044290	CTGTACAACACCGGAATTCTTCAC	GGAAATGTTGTTGATGATGTTCCA	fwd 1-2 ex	118
RASD1	ENSGALG00000004860; NM_001044636.1	TCACAGGTGACGTTTTCATCCT	GACCAGCGGCACCTCG	fwd 1-2 ex	143
SAAL1	ENSGALT00000045705	GCAGCCAAACAAGTCCGC	GGAGCCTGCACAATAGCCTG	fwd 7-8 ex; rev 8-9	110
SDC4	NM_001007869.1	AAACCTGTCCAACAAGATCTCCAT	CTGCAATGAGAGCTGTAAGAACTTCT	rev 4-5 ex	86
SELE	NCBI XM_422246.4	GCCGGGTTGTGAATTTGTTGA	CATTGAGCTGTGCATGACGA	fwd 1-2 ex	117
SERPINE2	NM_001083920.1	ACACAACACCGCTCTCTGCTATC	ACCTGCACTCTTTTGGCTACCAT	not ex-in	91
SLCO6A1	ENSGALT00000044226	TGGAACAGGCATGCTACATAACTT	ATCTCTGCCACAAACAGGGTAGTAT	fwd 8-9 ex	91
SNX10	NM_001030986.1	GGTACGAGACCCCAGAACACA	ACAAATTCTCGGAAGCGTCG	not ex-in	132
SOCS1	NM_001137648.1	GCACGCACTTCCGAACCTT	AAGCCGCAGGCATCCA	one exon gene	82
SOCS3	NM_204600.1	ACCCCAAACGCACCTACTACA	TGCCCGTTGACAGTCTTACG	one exon gene	121
STEAP1	XM_418642.3 (X4); XM_004939274.1 (X6); XM_004939273.1 (X5	GTCGCCAATCCACCAGAAGTA	CACCTGGGGAACAAATCCTG	not ex-in	113
STEAP4	ENSGALG00000008997; XM_001235256.3	GGATGCAAGTCGGCAGGT	CAGCCAAGAGAGATCCTTGATCTAA	fwd 1-2 ex	116
TGM4	ENSGALG00000011888	GTCAAGGTACTTTCCAGTGTGGC	GCGTTCACTTCCGCGTACA	fwd 8-9 ex	103
TIMD4	NM_001006149.1	CCTTCATAGTGCACACCATGTCA	TGCACTTGGAGTTTGGGCA	fwd 1-2 ex	147
TIRAP	NM_001024829.1	CTGAAGGACATTGACAGGAAGGAT	TCTTCCAGGTAGCGCAGCA	rev 2-3 ex	122
TLR15	NM_001037835.1	TTCAGACAAAGAAGAACAGAGGAAAA	TCGGTGCTCCACACAAGTCA	one exon gene	79
TLR4	NM_001030693.1	GTCCGTGCCTGGAGGTCAT	CAATTTCAGACTGTTGAAACTGAGGT	fwd 1-2 ex	125
TNFAIP3	XM_003640919.2	CAGATCCCACAGAGCCTCCTT	GGCGGCTCATTGCAGTTG	fwd 1-2 ex	157
TNIP2	NM_001031166.1	GTAGCTCATGTGGAAGACTTAAATGC	GTGCTGAAGGTATGCTGTGCTG	fwd 3-4 ex	136
TOLLIP	NM_001006471.1	TGATGAGCGAGCCTTTTCAAT	CCTTCTTTGTCATCACCCTGC	fwd 3-4 ex	132
TRAF3IP2	XM_419782.2	ATTTGCCGGAAGAGTTGCG	GCAGGAAGTTCACAAATTTCATGAC	not ex-in	84
UPP1	ENSGALT00000031003	CATGTACAAAGTGGGACCCGT	CGAGGTGCCAATGCGAATA	not ex-in	139
WDR24	ENSGALT00000003862; NM_001030628.1	CTCTGGCCAGTCGGAGAGTG	GCCGTTGTGGGCTGTGA	fwd 1-2 ex	148
