## Supplementary File 2 for "Disentangling the Innate Immune Responses of Intestinal Epithelial Cells and Lamina Propria Cells to *Salmonella* Typhimurium Infection in Chickens"

### Sheet: LPS Treatment
2D 4 h LPS versus 2D 4 h Untreated	Fold Change	P-value	2D 8 h LPS versus 2D 8 h Untreated	Fold Change	P-value	Common DEG at 4 and 8 h	Fold Change 4 h	Fold Change 8 h	Unique to 4 h	Unique to 8 hpi	3D 4 h LPS versus 3D 4 h Untreated	Fold Change	P-value	3D 8 h LPS versus 3D 8 h Untreated	Fold Change	P-value	Shared DEG	Unique to 4 hpi	Unique to 8 hpi
C3ORF52	39.2715	4.503e-05	EAF2	22.3366	0.00627853	C3ORF52	39.2715	17.8997	CD200L	PLK3	C3ORF52	4.3126	0.00375668	CXORF21	2.55262	0.0447089	CXORF21	C3ORF52	PFKFB3
SOCS3	25.4724	0.00438491	C3ORF52	17.8997	0.0483049	SOCS3	25.4724	13.5428	CD72	TRAF3IP2	TNFAIP3	3.75367	0.049499	PFKFB3	1.73059	0.0196495		TNFAIP3
EAF2	15.0913	0.0120769	SOCS3	13.5428	0.00639418	EAF2	15.0913	22.3366	LYZ	PKSM	CCL4	3.1535	0.0281778					CCL4
CD200L	9.72891	0.00195402	ETS2	6.34864	0.0283967	CD40	3.9049	6.19942	TLR15	PRSS23H	CXORF21	2.81816	0.0114854					EAF2
CD72	6.79012	0.00963137	CD40	6.19942	0.0126175	BATF3	3.28472	2.20381	IRF10	STEAP1	EAF2	2.80767	0.0395843					STEAP4
LYZ	6.2316	0.04681	TNFAIP3	4.43065	0.0463349	SDC4	3.06751	3.15626	TOLLIP	TIMD4	STEAP4	2.69572	0.019153					HPS5a
TLR15	6.00942	0.00412314	PLK3	3.6696	0.00338867	TNFAIP3	2.62367	4.43065	MAFF	IL17REL	HPS5a	2.31603	0.000889898					CD200L
IRF10	5.7404	0.0305355	TRAF3IP2	3.40134	0.0351657	ETS2	2.21121	22.3366	BCL2A1		CD200L	2.11117	0.00104086					CD80
TOLLIP	4.904	0.0306266	SDC4	3.15626	0.0447516				LYG2		CD80	2.06306	0.0307582					SLCO6A1
CD40	3.9049	0.0127387	PKSM	3.14613	0.0426389				SELE		SLCO6A1	2.05872	0.000647618					SDC4
BATF3	3.28472	0.0114291	PRSS23H	2.69645	0.0109866						SDC4	2.0233	0.00943416
SDC4	3.06751	0.00641686	STEAP1	2.38765	0.0010616
TNFAIP3	2.62367	0.0304715	BATF3	2.20381	0.0250306
MAFF	2.34931	0.0452712	TIMD4	-1.50937	0.0485954
ETS2	2.21121	0.0279276	IL17REL	-1.67351	0.0284284
BCL2A1	2.17209	0.027808
LYG2	1.94515	0.00230209
SELE	-3.58237	0.0403939

### Sheet: WT STm Infection
2D 4 hpi WT versus 2D 4 hpi Untreated	Fold Change	P-value	2D 8 hpi WT versus 2D 8 hpi Untreated	Fold Change	P-value	Shared DEG	Fold Change 4 hpi	Fold Change 8 hpi	Unique to 4 hpi	Fold Change 4 hpi	Unique to 8 hpi	Fold Change 8 hpi	3D 4 h WT versus 3D 4 h Untreated	Fold Change	P-value	3D 8 h LPS versus 3D 8 h Untreated	Fold Change	P-value	Shared DEG	Fold Change 4 hpi	Fold Change 8 hpi	Unique to 4 hpi	Fold Change 4 hpi	Unique to 8 hpi	Fold Change 8 hpi
SOCS3	102.132	0.00112452	SOCS3	89.9142	0.000671914	SOCS3	102.132	89.9142	TLR4	45.5731	NR4A3	10.2599	TNFAIP3	253.249	1e-08	TNFAIP3	905.317	1e-08	TNFAIP3	253.249	905.317	CXCL13L2	1.56377	CD200	23.9788
C3ORF52	96.1215	9.04e-07	IRF10	71.1272	0.0338626	C3ORF52	96.1215	60.4674	PPARG	24.4426	IL1B	2.58646	CD72	130.511	1e-08	SOCS1	763.548	1e-08	SOCS1	64.14	763.548	CCL5	1.55344	pksm	4.99685
CD72	62.3606	4.9404e-05	C3ORF52	60.4674	0.0043752	CD72	62.3606	55.9461	RASD1	17.3672	TGM4	-1.6556	SOCS3	70.4309	1.51e-07	CD72	194.751	1e-08	CD72	130.511	194.751	TLR4	-1.51444	LYZ	4.83011
IRF10	45.9092	0.00352488	CD72	55.9461	0.00148783	IRF10	45.9092	71.1272	LYZ	13.833	ACOD1	-1.69346	SOCS1	64.14	6.4e-08	CD80	113.964	1e-08	CD80	15.5222	113.964			IL13RA2	4.43296
TLR4	45.5731	0.0290494	TNFAIP3	50.6899	0.00173117	CD200L	29.6336	17.1293	CXORF21	7.97114	WDR24	-1.81742	IRF10	52.3195	5.38e-07	SOCS3	85.4638	1e-08	SOCS3	70.4309	85.4638			TIRAP	4.37749
CD200L	29.6336	0.000216901	CD80	23.2011	0.0236506	TLR15	16.1731	4.55098	PFKFB3	6.41976			PRSS23H	33.1102	2e-08	IRF10	64.996	9.5e-08	IRF10	52.3195	64.996			TRAF3IP2	4.36813
PPARG	24.4426	0.0153165	CD200L	17.1293	0.0195159	CD40	16.1291	4.04449	EDN1	5.73906			C3ORF52	29.904	9.3e-08	C3ORF52	60.4528	9.4e-08	C3ORF52	29.904	60.4528			SDC4	3.96121
RASD1	17.3672	0.0195534	BCL2A1	12.586	0.0159372	TNFAIP3	15.6324	50.6899	MAFF	5.41796			RASD1	29.0052	6.49e-07	CXORF21	57.5329	1e-08	CXORF21	13.2315	57.5329			IL4I1	3.53311
TLR15	16.1731	0.000523358	EAF2	11.6122	0.00152092	UPP1	15.0725	5.36801	TIRAP	4.2144			SERPINE2	25.8425	1.2e-08	BATF3	47.2523	1.7e-08	BATF3	7.31989	47.2523			PKD2L1	2.54259
CD40	16.1291	0.00935744	NR4A3	10.2599	0.0378323	PRSS23H	12.5246	5.49288	CD83	4.03467			CD80	15.5222	1.17e-07	PRSS23H	41.9078	1e-08	PRSS23H	33.1102	41.9078			IL8	2.47356
TNFAIP3	15.6324	0.000689473	NFKB2	8.79196	0.0374959	EAF2	12.1408	11.6122	LYG2	3.84288			CXORF21	13.2315	1.242e-06	PTGS2	40.0755	1.09e-07	PTGS2	2.96097	40.0755			IL6	2.46307
UPP1	15.0725	0.00367933	IL18	7.975	0.00494125	BATF3	10.738	7.11558	MAS7TMP	3.65327			UPP1	10.4855	1.85e-07	RASD1	35.6192	1e-08	RASD1	29.0052	35.6192			MYO10L	2.41764
LYZ	13.833	0.0203266	BATF3	7.11558	0.00135809	CD80	10.5694	23.2011	ADAMTSL2	3.14485			HPS5a	9.58593	1.0106e-05	PLK3	26.632	2.44e-07	PLK3	2.75168	26.632			CCL19	2.30131
PRSS23H	12.5246	0.00349572	ETS2	6.83335	0.00564369	ETS2	10.3976	6.83335	MYD88	2.97384			LYG2	9.47403	1e-08	HPS5a	26.3896	1.1e-08	HPS5a	9.58593	26.3896			IRF1	2.19186
EAF2	12.1408	0.0145855	PRSS23H	5.49288	0.016932	TOLLIP	10.0038	3.13696	HPS5a	2.45957			CD200L	8.63922	1.331e-05	LYG2	24.1376	1e-08	LYG2	9.47403	24.1376			CD83	2.11638
BATF3	10.738	0.00119757	UPP1	5.36801	0.0123842	SERPINE2	8.45671	2.93155	SLCO6A1	2.22428			CD40	7.48429	0.000570894	CD200	23.9788	0.00152919	CD200L	8.63922	22.767			IRF7	2.11368
CD80	10.5694	0.00698333	STEAP1	4.75235	0.0136925	BCL2A1	7.39895	12.586	IL1R2	2.21788			PFKFB3	7.41203	2.9887e-05	CD200L	22.767	1e-08	SERPINE2	25.8425	17.4516			NLRC5	1.77351
ETS2	10.3976	0.000285522	CCL4	4.67185	0.0474956	SDC4	6.81122	4.10999	DTX2	1.96521			BATF3	7.31989	2.509e-06	SERPINE2	17.4516	1.3e-07	EAF2	4.59036	14.3324			TIMD4	-1.54754
TOLLIP	10.0038	0.00407832	TLR15	4.55098	0.0369278	STEAP1	6.35476	4.75235	NDNF	1.88241			IL10RA	6.77631	8.2e-08	EAF2	14.3324	7.6912e-05	BCL2A1	2.28479	14.0963			SELE	-2.28562
SERPINE2	8.45671	0.00270558	SDC4	4.10999	0.0226118	TRAF3IP2	6.3088	2.22292	CCL5	1.87838			MAFF	6.65815	0.00110046	BCL2A1	14.0963	1.27e-07	NFKB2	1.96426	13.2689
CXORF21	7.97114	0.0174511	CD40	4.04449	0.0163538	NFKB2	6.07525	8.79196	JUN	1.84638			TOLLIP	6.23901	3.6e-08	NFKB2	13.2689	5.6e-08	CD40	7.48429	12.8509
BCL2A1	7.39895	0.000831232	MAFA	3.50938	0.0347403	PTGS2	5.08917	2.11298	SOCS1	1.84504			WDR24	5.6048	9.7e-07	CD40	12.8509	0.000196755	IL18	2.26596	12.4245
SDC4	6.81122	0.00148309	TOLLIP	3.13696	0.0078855	ATF3	3.48921	2.92172	ABCG2	1.61685			IL1B	5.50145	2.744e-06	IL18	12.4245	1e-08	WDR24	5.6048	11.6492
PFKFB3	6.41976	0.0259291	SERPINE2	2.93155	0.0154676	MAFA	3.42447	3.50938	SELE	-3.2087			GLUL	5.3288	2.68e-06	WDR24	11.6492	1e-08	UPP1	10.4855	11.0262
STEAP1	6.35476	0.0264622	ATF3	2.92172	0.00185456	IL18	3.27328	7.975					EDN1	5.15646	1.1415e-05	UPP1	11.0262	1.5e-08	TOLLIP	6.23901	10.8834
TRAF3IP2	6.3088	0.0130423	IL1B	2.58646	0.0421503	PLK3	2.9052	2.44751					ADAMTSL2	4.99815	6.6e-08	TOLLIP	10.8834	2.3e-08	MAS7TMP	2.06747	10.8264
NFKB2	6.07525	0.0198639	PLK3	2.44751	0.012125	CCL4	1.99702	4.67185					EAF2	4.59036	0.00112695	MAS7TMP	10.8264	1.263e-06	MAFF	6.65815	10.7419
EDN1	5.73906	0.00722413	TRAF3IP2	2.22292	0.0294765								GCH1	4.14238	2.1778e-05	MAFF	10.7419	3.322e-06	IL10RA	6.77631	8.19296
MAFF	5.41796	0.000118919	PTGS2	2.11298	0.0401488								SNX10	4.05788	3.9452e-05	PPARG	9.22802	7e-08	CCL4	2.74642	8.02798
PTGS2	5.08917	0.0419184	TGM4	-1.6556	0.0261722								MYD88	3.04212	8.16e-07	IL10RA	8.19296	4.1e-08	PPARG	2.91981	7.89922
TIRAP	4.2144	0.0376773	ACOD1	-1.69346	0.0248005								PTGS2	2.96097	0.00152014	CCL4	8.02798	0.000337721	PFKFB3	7.41203	7.89922
CD83	4.03467	0.00832726	WDR24	-1.81742	0.0365894								PPARG	2.91981	1.2007e-05	PFKFB3		5.2e-08	G0S2	2.59522	7.73418
LYG2	3.84288	0.000671221											NFKBIZ	2.84702	7.1e-08	G0S2	7.73418	7.281e-06	MYD88	3.04212	7.44619
MAS7TMP	3.65327	0.0205047											PLK3	2.75168	0.00420907	MYD88	7.44619	7.2e-08	IL1B	5.50145	7.37184
ATF3	3.48921	0.0251455											CCL4	2.74642	0.0259174	IL1B	7.37184	8.7e-08	GLUL	5.3288	7.10438
MAFA	3.42447	0.000850888											G0S2	2.59522	0.00152507	GLUL	7.10438	1e-07	TLR15	2.30789	6.72635
IL18	3.27328	0.000353636											ATF3	2.42037	0.0037406	TLR15	6.72635	0.000324964	JUN	1.98399	6.42929
ADAMTSL2	3.14485	0.00806044											ACOD1	2.33132	0.00478776	JUN	6.42929	1.589e-06	ATF3	2.42037	6.28917
MYD88	2.97384	0.0034086											TLR15	2.30789	0.0124206	ATF3	6.28917	2.16e-06	SNX10	4.05788	6.22021
PLK3	2.9052	0.0406564											BCL2A1	2.28479	0.00300343	SNX10	6.22021	1.0762e-05	ADAMTSL2	4.99815	6.07845
HPS5a	2.45957	0.0302407											IL18	2.26596	0.00275177	ADAMTSL2	6.07845	9e-08	NDNF	2.12988	6.07845
SLCO6A1	2.22428	0.00842941											MAFA	2.20951	4.3362e-05	NFKBIZ	5.29223	2.37e-07	NFKBIZ	2.84702	5.29223
IL1R2	2.21788	0.0371624											NDNF	2.12988	0.00969517	EDN1	5.24412	7.291e-06	EDN1	5.15646	5.24412
CCL4	1.99702	0.0474025											MAS7TMP	2.06747	2.679e-06	pksm	4.99685	7.8821e-05	ETS2	1.58838	4.86043
DTX2	1.96521	0.0466906											JUN	1.98399	0.0037632	ETS2	4.86043	2.3e-06	SLCO6A1	1.82884	4.34665
NDNF	1.88241	0.0117393											IL1R2	1.97382	0.000655537	LYZ	4.83011	2.2304e-05	MAFA	2.20951	4.15479
CCL5	1.87838	0.0117431											NFKB2	1.96426	0.00297428	IL13RA2	4.43296	2.067e-06	IL1R2	1.97382	4.08952
JUN	1.84638	0.0278655											SLCO6A1	1.82884	0.0157407	TIRAP	4.37749	6.85e-07	GCH1	4.14238	3.45639
SOCS1	1.84504	0.0228531											MADPRT	1.79053	0.0176838	TRAF3IP2	4.36813	1.3638e-05	ACOD1	2.33132	2.41231
ABCG2	1.61685	0.0311031											ETS2	1.58838	0.00323024	SLCO6A1	4.34665	6.31e-07	MADPRT	1.79053	2.31871
SELE	-3.2087	0.0104981											CXCL13L2	1.56377	0.000418839	MAFA	4.15479	3.69e-07	NOS2	-1.71546	-2.5498
													CCL5	1.55344	0.0154535	IL1R2	4.08952	5.21e-07
													TLR4	-1.51444	0.0300096	SDC4	3.96121	0.000149369
													NOS2	-1.71546	0.00019297	IL4I1	3.53311	0.00407454
																GCH1	3.45639	0.000133349
																PKD2L1	2.54259	0.0092704
																IL8	2.47356	0.000670041
																IL6	2.46307	0.000111349
																MYO10L	2.41764	0.000294061
																ACOD1	2.41231	0.000935091
																MADPRT	2.31871	0.000830986
																CCL19	2.30131	0.000572962
																IRF1	2.19186	4.973e-06
																CD83	2.11638	0.0262179
																IRF7	2.11368	3.071e-05
																NDNF	1.80445	0.0120692
																NLRC5	1.77351	0.00340128
																TIMD4	-1.54754	0.00101689
																SELE	-2.28562	0.000215688
																NOS2	-2.5498	0.000649678

### Sheet: ΔprgH STm Infection
2D 4 h ΔprgH versus 2D 4 h Untreated	Fold Change	P-value	2D 8 h ΔprgH versus 2D 8 h Untreated	Fold Change	P-value	Shared DEG	Fold Change 4 hpi	Fold Change 8 hpi	Unique to 4 hpi	Fold Change 4 hpi	Unique to 8 hpi	Fold Change 8 hpi	3D 4 hpi ΔprgH versus 3D 4 h Untreated	Fold Change	P-value	3D 8 hoi ΔprgH versus 3D 8 hpi Untreated	Fold Change	P-value	Shared DEG	Fold Change 4 hpi	Fold Change 8 hpi	Unique to 4 hpi	Fold Change 4 hpi	Unique to 8 hpi
C3ORF52	109.289	1.0713e-05	C3ORF52	192.053	0.00151026	C3ORF52	109.289	192.053	PPARG	32.1683	CD200	4.83023	TNFAIP3	168.026	1e-08	SOCS1	402.063	5.7e-08	SOCS1	46.3265	402.063	ACOD1	1.88852	CD200
CD72	90.1561	3.7838e-05	IRF10	167.124	0.00882714	IRF10	60.023	167.124	LYZ	16.9011	IL13RA2	2.68326	CD72	125.497	1e-08	TNFAIP3	240.548	1e-08	TNFAIP3	168.026	240.548	NDNF	1.8674	NR4A3
SOCS3	77.9437	0.00137735	CD72	152.646	0.00020383	CD72	90.1561	152.646	CXORF21	11.8941	TIMD4	1.90473	SOCS3	49.4588	2.51e-07	CD72	59.4624	1e-08	CD72	125.497	59.4624	STEAP4	-2.05924	MYO10L
IRF10	60.023	0.0038468	SOCS3	129.685	0.000732868	SOCS3	77.9437	129.685	CD83	5.98028	GLUL	1.90359	SOCS1	46.3265	1.59e-07	C3ORF52	52.6166	1e-08	C3ORF52	9.01896	52.6166	TUBAT	-1.56085	SLCO6A1
TLR4	40.4222	0.0402547	TLR4	94.9025	0.0432069	TLR4	40.4222	94.9025	MAFF	5.7322			IRF10	45.3836	3.71e-07	CD80	52.3593	6e-08	CD80	11.2408	52.3593			SDC4
CD200L	36.8737	0.000475892	RASD1	87.7199	0.0085003	RASD1	20.3755	87.7199	EDN1	4.74255			PRSS23H	36.3601	1e-08	BATF3	34.3907	1.13e-07	BATF3	9.1831	34.3907			LYZ
PPARG	32.1683	0.00942143	TNFAIP3	56.9674	0.00039016	TNFAIP3	14.2156	56.9674	LYG2	3.6672			SERPINE2	22.2553	1e-08	SOCS3	34.2	1.12e-07	SOCS3	49.4588	34.2			B2M
CD40	30.2907	0.0029742	CD80	43.3211	0.00776519	CD80	10.9781	43.3211	MAS7TMP	3.62877			RASD1	15.3199	4.165e-06	IRF10	30.8606	3.5e-08	IRF10	45.3836	30.8606			IRF1
RASD1	20.3755	0.0259549	BCL2A1	32.4607	0.000773877	BCL2A1	7.18288	32.4607	ADAMTSL2	3.36591			UPP1	13.6148	1.65e-07	CXORF21	30.7424	1.73e-07	CXORF21	6.69914	30.7424			IL8L
BATF3	18.4612	6.493e-05	CD200L	28.4482	0.00912031	CD200L	36.8737	28.4482	NDNF	2.81997			MAFF	11.4548	0.000175361	PLK3	29.5745	2.707e-06	PLK3	2.65664	29.5745			IL13RA2
LYZ	16.9011	0.0258221	NR4A3	22.7964	0.0187139	NR4A3	16.5718	22.7964	IL4I1	2.78301			CD80	11.2408	1.5e-08	RASD1	25.0681	1e-08	RASD1	15.3199	25.0681			pksm
NR4A3	16.5718	0.0424103	ETS2	18.7348	0.00545912	ETS2	12.5297	18.7348	MADPRT	2.72012			HPS5a	9.93749	9.328e-06	CD200	18.2175	0.00313844	CCL4	2.77278	17.4301			TIRAP
TLR15	15.6884	0.00043281	EAF2	18.2078	0.00132154	EAF2	15.1276	18.2078	ABCG2	2.40091			CD200L	9.74316	6.276e-06	CCL4	17.4301	6.861e-06	CD40	6.43985	16.4619			MADPRT
EAF2	15.1276	0.0115816	CCL4	15.2679	0.00642484	CCL4	3.5946	15.2679	IL10RA	2.30023			BATF3	9.1831	6e-08	CD40	16.4619	0.000106753	PPARG	4.70063	16.1849			IRF7
TNFAIP3	14.2156	0.00110271	BATF3	14.6698	0.000217674	BATF3	18.4612	14.6698	CCL5	2.27936			C3ORF52	9.01896	2.887e-06	PPARG	16.1849	2.4e-08	EAF2	3.66271	15.7319			CCL19
UPP1	12.6998	0.00204772	CD40	14.427	0.00107014	CD40	30.2907	14.427	IL1R2	2.20597			IL10RA	8.54505	4.74e-07	EAF2	15.7319	6.284e-06	PRSS23H	36.3601	15.3426			IL4I1
ETS2	12.5297	0.000397891	SDC4	12.4649	0.000753983	SDC4	8.58383	12.4649	DTX2	1.98713			LYG2	7.89556	1.3e-08	PRSS23H	15.3426	1.1e-08	SNX10	4.60115	13.8644			IL8
CXORF21	11.8941	0.00803873	STEAP1	12.3849	0.00016647	STEAP1	3.95908	12.3849	JUN	1.96099			TOLLIP	7.88213	1.41e-07	SNX10	13.8644	7.16e-07	TRAF3IP2	1.79734	13.6572			NLRC5
CD80	10.9781	0.00783524	IL18	11.9865	4.96e-06	IL18	2.70165	11.9865	MYD88	1.86919			PFKFB3	7.61803	2.1203e-05	TRAF3IP2	13.6572	1e-08	LYG2	7.89556	13.212			ABCG2
PRSS23H	9.62546	0.0047165	TLR15	10.4411	0.0187658	TLR15	15.6884	10.4411	TNIP2	1.74945			CXORF21	6.69914	4.2884e-05	LYG2	13.212	1.26e-07	MAFF	11.4548	12.7092			SELE
TOLLIP	8.85526	0.00232228	NFKB2	9.08204	0.0194	NFKB2	5.76091	9.08204	IL1B	1.52632			CD40	6.43985	0.000167823	MAFF	12.7092	1.3089e-05	MAFA	2.45324	11.7409
SDC4	8.58383	0.00260716	PRSS23H	8.50634	0.012403	PRSS23H	9.62546	8.50634					ADAMTSL2	5.9209	1.53e-07	MAFA	11.7409	1e-08	PTGS2	1.95446	9.76004
TRAF3IP2	7.88969	0.00377614	UPP1	8.23853	0.013077	UPP1	12.6998	8.23853					EDN1	5.60702	9.31e-07	PTGS2	9.76004	8.895e-06	UPP1	13.6148	8.83949
SERPINE2	7.23783	0.0012008	SERPINE2	7.23627	0.00720639	SERPINE2	7.23783	7.23627					IL1B	5.52854	1.13e-07	UPP1	8.83949	1e-08	PFKFB3	7.61803	8.75238
BCL2A1	7.18288	0.00140288	SLCO6A1	6.68645	0.0196486	SLCO6A1	2.8548	6.68645					GLUL	5.19308	1.54e-07	PFKFB3	8.75238	1.4e-08	NFKB2	2.12706	8.09453
CD83	5.98028	0.000646757	TOLLIP	6.20705	0.00657166	TOLLIP	8.85526	6.20705					PPARG	4.70063	1.63e-06	NFKB2	8.09453	7.071e-06	BCL2A1	1.50307	8.09452
NFKB2	5.76091	0.0194634	PTGS2	5.64766	0.010591	PTGS2	4.08803	5.64766					SNX10	4.60115	4.1392e-05	BCL2A1	8.09452	6.66e-06	HPS5a	9.93749	7.97704
MAFF	5.7322	0.000798077	MAFA	5.51727	0.00815692	MAFA	4.06716	5.51727					WDR24	4.48192	1.29e-07	HPS5a	7.97704	2.345e-06	NFKBIZ	3.65311	7.62001
PFKFB3	5.55501	0.0117032	PLK3	5.48474	0.0103785	PLK3	4.64555	5.48474					GCH1	4.022	0.000159527	NFKBIZ	7.62001	1.53e-07	CD200L	9.74316	7.0579
pksm	5.02831	0.0033013	pksm	5.33935	0.0138076	pksm	5.02831	5.33935					EAF2	3.66271	0.000721353	CD200L	7.0579	2.686e-06	SERPINE2	22.2553	6.16887
EDN1	4.74255	0.0141938	ATF3	5.00801	0.00051176	ATF3	4.21038	5.00801					NFKBIZ	3.65311	1.2e-08	SERPINE2	6.16887	2.9e-08	ADAMTSL2	5.9209	5.9256
PLK3	4.64555	0.00315568	CD200	4.83023	0.0239801	TRAF3IP2	7.88969	3.95801					ATF3	2.86252	0.00141613	ADAMTSL2	5.9256	5.3e-08	IL10RA	8.54505	5.77545
ATF3	4.21038	0.00668189	TRAF3IP2	3.95801	0.014745	PFKFB3	5.55501	3.43184					CCL4	2.77278	0.0055419	IL10RA	5.77545	1.9e-08	ETS2	1.75234	4.88145
PTGS2	4.08803	0.0225864	PFKFB3	3.43184	0.045194	HPS5a	2.83108	2.27432					PLK3	2.65664	0.000527691	ETS2	4.88145	4.0584e-05	TLR15	2.5077	4.8646
MAFA	4.06716	0.00366704	IL13RA2	2.68326	0.0484551	SELE	-2.52138	-7.95432					TLR15	2.5077	0.0255135	TLR15	4.8646	0.00269745	TOLLIP	7.88213	4.82736
STEAP1	3.95908	0.0432807	HPS5a	2.27432	0.0119847								MAFA	2.45324	2.9613e-05	TOLLIP	4.82736	3.483e-06	IL18	1.81938	4.32271
LYG2	3.6672	0.00312358	TIMD4	1.90473	0.0387334								G0S2	2.3352	0.00168425	NR4A3	4.80963	0.00858933	JUN	1.7209	4.08527
MAS7TMP	3.62877	0.00155195	GLUL	1.90359	0.0144229								MYD88	2.28562	2.0586e-05	IL18	4.32271	4.9773e-05	MAS7TMP	1.80892	3.45741
CCL4	3.5946	0.00395527	SELE	-7.95432	0.00413528								NFKB2	2.12706	8.5638e-05	JUN	4.08527	2.9113e-05	MYD88	2.28562	3.44388
ADAMTSL2	3.36591	0.00581196											PTGS2	1.95446	0.0205218	MYO10L	3.95708	3.5355e-05	G0S2	2.3352	3.38283
SLCO6A1	2.8548	0.0042422											ACOD1	1.88852	0.0319037	SLCO6A1	3.81426	8.66e-07	WDR24	4.48192	3.03476
HPS5a	2.83108	0.0271782											NDNF	1.8674	0.0192255	MAS7TMP	3.45741	0.00010251	GLUL	5.19308	2.4932
NDNF	2.81997	0.0138966											IL18	1.81938	0.0120526	MYD88	3.44388	5.111e-05	IL1B	5.52854	2.44116
IL4I1	2.78301	0.00399648											MAS7TMP	1.80892	0.000710931	G0S2	3.38283	0.000496798	ATF3	2.86252	2.3519
MADPRT	2.72012	0.00525775											TRAF3IP2	1.79734	0.00125596	SDC4	3.07254	0.000725599	GCH1	4.022	2.24597
IL18	2.70165	0.00212232											ETS2	1.75234	0.00250686	WDR24	3.03476	4.07e-06	EDN1	5.60702	1.94025
ABCG2	2.40091	0.0140592											JUN	1.7209	0.00240133	LYZ	2.75781	0.00030289	IL1R2	1.68835	1.59131
IL10RA	2.30023	0.0163407											IL1R2	1.68835	0.0056143	B2M	2.62366	7.78e-07	NOS2	-2.12497	-1.84759
CCL5	2.27936	0.00687722											BCL2A1	1.50307	0.0198388	GLUL	2.4932	1.1687e-05
IL1R2	2.20597	0.0301006											TUBAT	-1.56085	0.000170966	IL1B	2.44116	0.00011368
DTX2	1.98713	0.00126822											STEAP4	-2.05924	0.047815	IRF1	2.37592	7.103e-06
JUN	1.96099	0.00480397											NOS2	-2.12497	0.00260434	ATF3	2.3519	0.000879781
MYD88	1.86919	0.0177749														IL8L	2.28283	1.9529e-05
TNIP2	1.74945	0.0387461														IL13RA2	2.24681	0.000346494
IL1B	1.52632	0.0144501														GCH1	2.24597	0.00213522
SELE	-2.52138	0.00407796														pksm	2.17435	0.000989242
																TIRAP	2.12206	0.00175744
																MADPRT	1.96806	0.000140713
																EDN1	1.94025	1.6081e-05
																IRF7	1.84309	0.000286059
																CCL19	1.79514	0.00108421
																IL4I1	1.76866	0.00420952
																IL8	1.66942	0.0059011
																IL1R2	1.59131	0.0124501
																NLRC5	1.56937	0.0497108
																ABCG2	-1.63428	0.000365669
																NOS2	-1.84759	0.00403106
																SELE	-2.54125	0.00280494
